# Genomic connectivity and adaptation signals of the freshwater sponge *Ephydatia muelleri* across its distribution

**DOI:** 10.1101/2025.01.21.634144

**Authors:** Robert Cassidy, Laura de la Cruz, Konstantina Mitsi, Carles Galià-Camps, Ana Benítez-López, Carlota Gracia-Sancha, Jose Lorente-Sorolla, Almudena Álvarez, Rocío Mozo, Stephen Kolomyjec, Scott Nichols, Renata Manconi, Raquel Pereira, Karen Evans, Valeria Itskovitch, April L. Horton, Sally P. Leys, Sergio Taboada, Ana Riesgo

## Abstract

Freshwater sponges fulfill critical ecological functions, including maintaining water quality, regulating nutrient dynamics, offering habitats for diverse taxa, and serving as a vital food source for various species. However, their patterns of dispersal and genetic connectivity remain inadequately understood, posing significant challenges to effective conservation assessments. We examined genetic connectivity and genetic adaptation to local environmental conditions in *Ephydatia muelleri* across its geographic range using ddRADseq-derived SNPs from 106 individuals collected from 11 localities spanning North America, Europe, and Asia. Analysis of 3,182 neutral SNPs revealed low connectivity and strong genetic structure among regions within two main genetic clusters of North America and Eurasia, while 115 SNPs identified to be under selection showed considerable evidence for differentiated, polygenic adaptation to light and temperature conditions across sampled locations, as well as selection on gene regulatory processes. These findings align with the “monopolization hypothesis”, suggesting that historical climatic and geological conditions of the Last Glacial Maximum, including habitat expansion, contraction, and natural barriers, have contributed more to the current genetic structure of *E. muelleri* populations than contemporary gene flow, which is restricted by monopolistic habitat colonization by this species. Our results provide novel support for ecological theory on dispersal in aquatic invertebrates, as well as insights into the plasticity of *E. muelleri* in the face of varying environmental conditions that are fundamentally important for freshwater ecosystem conservation.
