## Appendix S1 for "Genomic connectivity and adaptation signals of the freshwater sponge *Ephydatia muelleri* across its distribution"

### Sheet: final variables
Figure variable	original variable			Source	Dataset_name	Spatial resolution	Temporal resolution	Time period	Process	URL	Notes
MTS	bio4_mean	temperature seasonality	min	Domish et al. 2024	GEOFRESH	1 km	30 year average	1981-2020	subcatchment values	https://www.tandfonline.com/doi/full/10.1080/17538947.2024.2391033	CHELSA database v2.1
PS	bio15_mean	Precipitation seasonality	min	Domish et al. 2024	GEOFRESH	1 km	30 year average	1981-2020	subcatchment values	https://www.tandfonline.com/doi/full/10.1080/17538947.2024.2391033	CHELSA database v2.1
ELEV	elev_mean	elevation	min	Domish et al. 2024	GEOFRESH	1 km	30 year average	1981-2020	subcatchment values	https://www.tandfonline.com/doi/full/10.1080/17538947.2024.2391033	CHELSA database v2.1
TCBD	c60	Tree cover, broadleaved, deciduous	max percent cover	Domish et al. 2024	GEOFRESH	1 km	30 year average	1981-2020	subcatchment values	https://www.tandfonline.com/doi/full/10.1080/17538947.2024.2391033	CHELSA database v2.1
TCND	c80	#N/A	#N/A	Domish et al. 2024	GEOFRESH	1 km	30 year average	1981-2020	subcatchment values	https://www.tandfonline.com/doi/full/10.1080/17538947.2024.2391033	CHELSA database v2.1
TCML	c90	Tree cover, mixed leaf type	max percent cover	Domish et al. 2024	GEOFRESH	1 km	30 year average	1981-2020	subcatchment values	https://www.tandfonline.com/doi/full/10.1080/17538947.2024.2391033	CHELSA database v2.1
TS	c100	Tree and shrub	max percent cover	Domish et al. 2024	GEOFRESH	1 km	30 year average	1981-2020	subcatchment values	https://www.tandfonline.com/doi/full/10.1080/17538947.2024.2391033	CHELSA database v2.1
SL	c120	Shrubland	max percent cover	Domish et al. 2024	GEOFRESH	1 km	30 year average	1981-2020	subcatchment values	https://www.tandfonline.com/doi/full/10.1080/17538947.2024.2391033	CHELSA database v2.1
GL	c130	Grassland	max percent cover	Domish et al. 2024	GEOFRESH	1 km	30 year average	1981-2020	subcatchment values	https://www.tandfonline.com/doi/full/10.1080/17538947.2024.2391033	CHELSA database v2.1
FBFW	c160	Tree cover, flooded, fresh/brackish water	max percent cover	Domish et al. 2024	GEOFRESH	1 km	30 year average	1981-2020	subcatchment values	https://www.tandfonline.com/doi/full/10.1080/17538947.2024.2391033	CHELSA database v2.1
BA	c200	Bare areas	max percent cover	Domish et al. 2024	GEOFRESH	1 km	30 year average	1981-2020	subcatchment values	https://www.tandfonline.com/doi/full/10.1080/17538947.2024.2391033	CHELSA database v2.1
WB	c210	Water bodies	max percent cover	Domish et al. 2024	GEOFRESH	1 km	30 year average	1981-2020	subcatchment values	https://www.tandfonline.com/doi/full/10.1080/17538947.2024.2391033	CHELSA database v2.1
TEMP	Water temperature (°C)			Jones et al. 2023	DynQual v1.0	10 km	monthly	1980-2019	mean across months and years	https://zenodo.org/records/7139222
FC	Fecal coliform (FC) concentration (cfu 100ml-1)			Jones et al. 2023	DynQual v1.0	10 km	monthly	1980-2019	mean across months and years	https://zenodo.org/records/7139222

### Sheet: initial
TEMP	Water temperature (°C)		Jones et al. 2023	DynQual v1.0	10 km	monthly	1980-2019	mean across months and years	https://zenodo.org/records/7139222
FC	Fecal coliform (FC) concentration (cfu 100ml-1)		Jones et al. 2023	DynQual v1.0	10 km	monthly	1980-2019	mean across months and years	https://zenodo.org/records/7139222
bio4_mean	temperature seasonality	mean	Domish et al. 2024	GEOFRESH	1 km	30 year average	1981-2020	subcatchment values	https://www.tandfonline.com/doi/full/10.1080/17538947.2024.2391033	CHELSA database v2.1
bio15_mean	Precipitation seasonality	mean	Domish et al. 2024	GEOFRESH	1 km	30 year average	1981-2020	subcatchment values	https://www.tandfonline.com/doi/full/10.1080/17538947.2024.2391033	CHELSA database v2.1
elev_mean	elevation	mean	Domish et al. 2024	GEOFRESH	90 m	static	static	subcatchment values	https://www.tandfonline.com/doi/full/10.1080/17538947.2024.2391033	Hydrography90m stream topology
c60	Tree cover, broadleaved, deciduous	max percent cover	Domish et al. 2024	GEOFRESH	300 m	annual	1992–2020 (2020 in Geofresh)	subcatchment values	https://www.tandfonline.com/doi/full/10.1080/17538947.2024.2391033	ESA Land Cover
c90	Tree cover, mixed leaf type	max percent cover	Domish et al. 2024	GEOFRESH	300 m	annual	1992–2020 (2020 in Geofresh)	subcatchment values	https://www.tandfonline.com/doi/full/10.1080/17538947.2024.2391033	ESA Land Cover
c100	Tree and shrub	max percent cover	Domish et al. 2024	GEOFRESH	300 m	annual	1992–2020 (2020 in Geofresh)	subcatchment values	https://www.tandfonline.com/doi/full/10.1080/17538947.2024.2391033	ESA Land Cover
c120	Shrubland	max percent cover	Domish et al. 2024	GEOFRESH	300 m	annual	1992–2020 (2020 in Geofresh)	subcatchment values	https://www.tandfonline.com/doi/full/10.1080/17538947.2024.2391033	ESA Land Cover
c130	Grassland	max percent cover	Domish et al. 2024	GEOFRESH	300 m	annual	1992–2020 (2020 in Geofresh)	subcatchment values	https://www.tandfonline.com/doi/full/10.1080/17538947.2024.2391033	ESA Land Cover
c160	Tree cover, flooded, fresh/brackish water	max percent cover	Domish et al. 2024	GEOFRESH	300 m	annual	1992–2020 (2020 in Geofresh)	subcatchment values	https://www.tandfonline.com/doi/full/10.1080/17538947.2024.2391033	ESA Land Cover
c200	Bare areas	max percent cover	Domish et al. 2024	GEOFRESH	300 m	annual	1992–2020 (2020 in Geofresh)	subcatchment values	https://www.tandfonline.com/doi/full/10.1080/17538947.2024.2391033	ESA Land Cover
c210	Water bodies	max percent cover	Domish et al. 2024	GEOFRESH	300 m	annual	1992–2020 (2020 in Geofresh)	subcatchment values	https://www.tandfonline.com/doi/full/10.1080/17538947.2024.2391033	ESA Land Cover

### Sheet: expanded search
acronymn	name		Source	Dataset_name	Spatial resolution	Temporal resolution	Time period	Process	URL	Notes
TEMP	Water temperature (°C)		Jones et al. 2023	DynQual v1.0	10 km	monthly	1980-2019	mean across months and years	https://zenodo.org/records/7139222
TDS	Total dissolved solids (TDS) concentration (mg l-1)		Jones et al. 2023	DynQual v1.0	10 km	monthly	1980-2019	mean across months and years	https://zenodo.org/records/7139222
BOD	Biological oxygen demand (BOD) concentration (mg l-1)		Jones et al. 2023	DynQual v1.0	10 km	monthly	1980-2019	mean across months and years	https://zenodo.org/records/7139222
FC	Fecal coliform (FC) concentration (cfu 100ml-1)		Jones et al. 2023	DynQual v1.0	10 km	monthly	1980-2019	mean across months and years	https://zenodo.org/records/7139222
bio1_min	annual mean temperature	min	Domish et al. 2024	GEOFRESH	1 km	30 year average	1981-2020	subcatchment values	https://www.tandfonline.com/doi/full/10.1080/17538947.2024.2391033	CHELSA database v2.1
bio1_max	annual mean temperature	max	Domish et al. 2024	GEOFRESH	1 km	30 year average	1981-2020	subcatchment values	https://www.tandfonline.com/doi/full/10.1080/17538947.2024.2391033	CHELSA database v2.1
bio1_mean	annual mean temperature	mean	Domish et al. 2024	GEOFRESH	1 km	30 year average	1981-2020	subcatchment values	https://www.tandfonline.com/doi/full/10.1080/17538947.2024.2391033	CHELSA database v2.1
bio1_sd	annual mean temperature	sd	Domish et al. 2024	GEOFRESH	1 km	30 year average	1981-2020	subcatchment values	https://www.tandfonline.com/doi/full/10.1080/17538947.2024.2391033	CHELSA database v2.1
bio4_min	temperature seasonality	min	Domish et al. 2024	GEOFRESH	1 km	30 year average	1981-2020	subcatchment values	https://www.tandfonline.com/doi/full/10.1080/17538947.2024.2391033	CHELSA database v2.1
bio4_max	temperature seasonality	max	Domish et al. 2024	GEOFRESH	1 km	30 year average	1981-2020	subcatchment values	https://www.tandfonline.com/doi/full/10.1080/17538947.2024.2391033	CHELSA database v2.1
bio4_mean	temperature seasonality	mean	Domish et al. 2024	GEOFRESH	1 km	30 year average	1981-2020	subcatchment values	https://www.tandfonline.com/doi/full/10.1080/17538947.2024.2391033	CHELSA database v2.1
bio4_sd	temperature seasonality	sd	Domish et al. 2024	GEOFRESH	1 km	30 year average	1981-2020	subcatchment values	https://www.tandfonline.com/doi/full/10.1080/17538947.2024.2391033	CHELSA database v2.1
bio12_min	annual precipitation	min	Domish et al. 2024	GEOFRESH	1 km	30 year average	1981-2020	subcatchment values	https://www.tandfonline.com/doi/full/10.1080/17538947.2024.2391033	CHELSA database v2.1
bio12_max	annual precipitation	max	Domish et al. 2024	GEOFRESH	1 km	30 year average	1981-2020	subcatchment values	https://www.tandfonline.com/doi/full/10.1080/17538947.2024.2391033	CHELSA database v2.1
bio12_mean	annual precipitation	mean	Domish et al. 2024	GEOFRESH	1 km	30 year average	1981-2020	subcatchment values	https://www.tandfonline.com/doi/full/10.1080/17538947.2024.2391033	CHELSA database v2.1
bio12_sd	annual precipitation	sd	Domish et al. 2024	GEOFRESH	1 km	30 year average	1981-2020	subcatchment values	https://www.tandfonline.com/doi/full/10.1080/17538947.2024.2391033	CHELSA database v2.1
bio15_min	Precipitation seasonality	min	Domish et al. 2024	GEOFRESH	1 km	30 year average	1981-2020	subcatchment values	https://www.tandfonline.com/doi/full/10.1080/17538947.2024.2391033	CHELSA database v2.1
bio15_max	Precipitation seasonality	max	Domish et al. 2024	GEOFRESH	1 km	30 year average	1981-2020	subcatchment values	https://www.tandfonline.com/doi/full/10.1080/17538947.2024.2391033	CHELSA database v2.1
bio15_mean	Precipitation seasonality	mean	Domish et al. 2024	GEOFRESH	1 km	30 year average	1981-2020	subcatchment values	https://www.tandfonline.com/doi/full/10.1080/17538947.2024.2391033	CHELSA database v2.1
bio15_sd	Precipitation seasonality	sd	Domish et al. 2024	GEOFRESH	1 km	30 year average	1981-2020	subcatchment values	https://www.tandfonline.com/doi/full/10.1080/17538947.2024.2391033	CHELSA database v2.1
elev_min	elevation	min	Domish et al. 2024	GEOFRESH	90 m	static	static	subcatchment values	https://www.tandfonline.com/doi/full/10.1080/17538947.2024.2391033	Hydrography90m stream topology
elev_max	elevation	max	Domish et al. 2024	GEOFRESH	90 m	static	static	subcatchment values	https://www.tandfonline.com/doi/full/10.1080/17538947.2024.2391033	Hydrography90m stream topology
elev_mean	elevation	mean	Domish et al. 2024	GEOFRESH	90 m	static	static	subcatchment values	https://www.tandfonline.com/doi/full/10.1080/17538947.2024.2391033	Hydrography90m stream topology
elev_sd	elevation	sd	Domish et al. 2024	GEOFRESH	90 m	static	static	subcatchment values	https://www.tandfonline.com/doi/full/10.1080/17538947.2024.2391033	Hydrography90m stream topology
orcdrc_min	soil organic carbon content	min	Domish et al. 2024	GEOFRESH	250 m	static	2016	subcatchment values	https://www.tandfonline.com/doi/full/10.1080/17538947.2024.2391033	SOILGRIDS
orcdrc_max	soil organic carbon content	max	Domish et al. 2024	GEOFRESH	250 m	static	2016	subcatchment values	https://www.tandfonline.com/doi/full/10.1080/17538947.2024.2391033	SOILGRIDS
orcdrc_mean	soil organic carbon content	mean	Domish et al. 2024	GEOFRESH	250 m	static	2016	subcatchment values	https://www.tandfonline.com/doi/full/10.1080/17538947.2024.2391033	SOILGRIDS
orcdrc_sd	soil organic carbon content	sd	Domish et al. 2024	GEOFRESH	250 m	static	2016	subcatchment values	https://www.tandfonline.com/doi/full/10.1080/17538947.2024.2391033	SOILGRIDS
phihox_min	soil ph x 10 in H2O	min	Domish et al. 2024	GEOFRESH	250 m	static	2016	subcatchment values	https://www.tandfonline.com/doi/full/10.1080/17538947.2024.2391033	SOILGRIDS
phihox_max	soil ph x 10 in H2O	max	Domish et al. 2024	GEOFRESH	250 m	static	2016	subcatchment values	https://www.tandfonline.com/doi/full/10.1080/17538947.2024.2391033	SOILGRIDS
phihox_mean	soil ph x 10 in H2O	mean	Domish et al. 2024	GEOFRESH	250 m	static	2016	subcatchment values	https://www.tandfonline.com/doi/full/10.1080/17538947.2024.2391033	SOILGRIDS
phihox_sd	soil ph x 10 in H2O	sd	Domish et al. 2024	GEOFRESH	250 m	static	2016	subcatchment values	https://www.tandfonline.com/doi/full/10.1080/17538947.2024.2391033	SOILGRIDS
cecsol_min	cation exchange capacity in soil	min	Domish et al. 2024	GEOFRESH	250 m	static	2016	subcatchment values	https://www.tandfonline.com/doi/full/10.1080/17538947.2024.2391033	SOILGRIDS
cecsol_max	cation exchange capacity in soil	max	Domish et al. 2024	GEOFRESH	250 m	static	2016	subcatchment values	https://www.tandfonline.com/doi/full/10.1080/17538947.2024.2391033	SOILGRIDS
cecsol_mean	cation exchange capacity in soil	mean	Domish et al. 2024	GEOFRESH	250 m	static	2016	subcatchment values	https://www.tandfonline.com/doi/full/10.1080/17538947.2024.2391033	SOILGRIDS
cecsol_sd	cation exchange capacity in soil	sd	Domish et al. 2024	GEOFRESH	250 m	static	2016	subcatchment values	https://www.tandfonline.com/doi/full/10.1080/17538947.2024.2391033	SOILGRIDS
c10	cropland, rainfed	max percent cover	Domish et al. 2024	GEOFRESH	300 m	annual	1992–2020 (2020 in Geofresh)	subcatchment values	https://www.tandfonline.com/doi/full/10.1080/17538947.2024.2391033	ESA Land Cover
c30	cropland/natural vegetation	max percent cover	Domish et al. 2024	GEOFRESH	300 m	annual	1992–2020 (2020 in Geofresh)	subcatchment values	https://www.tandfonline.com/doi/full/10.1080/17538947.2024.2391033	ESA Land Cover
c40	Natural vegetation/cropland	max percent cover	Domish et al. 2024	GEOFRESH	300 m	annual	1992–2020 (2020 in Geofresh)	subcatchment values	https://www.tandfonline.com/doi/full/10.1080/17538947.2024.2391033	ESA Land Cover
c60	Tree cover, broadleaved, deciduous	max percent cover	Domish et al. 2024	GEOFRESH	300 m	annual	1992–2020 (2020 in Geofresh)	subcatchment values	https://www.tandfonline.com/doi/full/10.1080/17538947.2024.2391033	ESA Land Cover
c70	Tree cover, needleleaved, evergreen	max percent cover	Domish et al. 2024	GEOFRESH	300 m	annual	1992–2020 (2020 in Geofresh)	subcatchment values	https://www.tandfonline.com/doi/full/10.1080/17538947.2024.2391033	ESA Land Cover
c90	Tree cover, mixed leaf type	max percent cover	Domish et al. 2024	GEOFRESH	300 m	annual	1992–2020 (2020 in Geofresh)	subcatchment values	https://www.tandfonline.com/doi/full/10.1080/17538947.2024.2391033	ESA Land Cover
c100	Tree and shrub	max percent cover	Domish et al. 2024	GEOFRESH	300 m	annual	1992–2020 (2020 in Geofresh)	subcatchment values	https://www.tandfonline.com/doi/full/10.1080/17538947.2024.2391033	ESA Land Cover
c120	Shrubland	max percent cover	Domish et al. 2024	GEOFRESH	300 m	annual	1992–2020 (2020 in Geofresh)	subcatchment values	https://www.tandfonline.com/doi/full/10.1080/17538947.2024.2391033	ESA Land Cover
c130	Grassland	max percent cover	Domish et al. 2024	GEOFRESH	300 m	annual	1992–2020 (2020 in Geofresh)	subcatchment values	https://www.tandfonline.com/doi/full/10.1080/17538947.2024.2391033	ESA Land Cover
c160	Tree cover, flooded, fresh/brackish water	max percent cover	Domish et al. 2024	GEOFRESH	300 m	annual	1992–2020 (2020 in Geofresh)	subcatchment values	https://www.tandfonline.com/doi/full/10.1080/17538947.2024.2391033	ESA Land Cover
c200	Bare areas	max percent cover	Domish et al. 2024	GEOFRESH	300 m	annual	1992–2020 (2020 in Geofresh)	subcatchment values	https://www.tandfonline.com/doi/full/10.1080/17538947.2024.2391033	ESA Land Cover
c210	Water bodies	max percent cover	Domish et al. 2024	GEOFRESH	300 m	annual	1992–2020 (2020 in Geofresh)	subcatchment values	https://www.tandfonline.com/doi/full/10.1080/17538947.2024.2391033	ESA Land Cover
	MTS = bio4_mean, PS = bio15_mean, ELEV = elev_mean, TCBD = c60, TCND = c80, TCML = c90, TS = c100, SL = c120, GL = c130, FBFW=c160, BA = c200, WB = c210
