## Appendix S2 for "Genomic connectivity and adaptation signals of the freshwater sponge *Ephydatia muelleri* across its distribution"

### Sheet: Annotation
Em0001g359a	DCHS
Em0005g668a	-
Em0001g2337a	MDR1A
Em0003g42a	RS10
Em0004g1035a	YRD6
Em0066g15a	TRIM2
Em0004g1107a	TCPB
Em0004g1248a	PXDN
Em0004g1353a	TSN14
Em0005g200a	UBIQP
Em0005g1179a	CL066
Em0005g1639a	LRRK1
Em0006g973a	PPA16
Em0006g1018a	MOXD2
Em0008g413a	TPIS
Em0008g525a	CLCN6
Em0017g278a	POL4
Em0011g1061a	PTPRA
Em0011g1158a	PTPRD
Em0012g1078a	OMA1
Em0013g718a	KIF11
Em0014g570a	PLXA4
Em0018g162a	GCN2
Em0019g657a	DICER
Em0019g967a	KCMA1
Em0019g1209a	TET1
Em0020g1096a	BRE1B
Em0022g659a	NCDN
Em0030g37a	ECE1
Em0009g830a	MDDA1

### Sheet: GOenrichment
Enrichment FDR	nGenes	Pathway Genes	Fold Enrichment	Pathway	URL	Genes
0.0748889	1	36	52.9653	GO:0006884 cell volume homeostasis	http://amigo.geneontology.org/amigo/term/GO:0006884	CLCN6
0.142675	1	107	17.8201	GO:1902476 chloride transmembrane transport	http://amigo.geneontology.org/amigo/term/GO:1902476	CLCN6
0.152643	1	123	15.502	GO:0006821 chloride transport	http://amigo.geneontology.org/amigo/term/GO:0006821	CLCN6
0.1577	1	131	14.5553	GO:0098661 inorganic anion transmembrane transport	http://amigo.geneontology.org/amigo/term/GO:0098661	CLCN6
0.195399	1	191	9.98298	GO:0008361 regulation of cell size	http://amigo.geneontology.org/amigo/term/GO:0008361	CLCN6
0.198904	1	196	9.72832	GO:0015698 inorganic anion transport	http://amigo.geneontology.org/amigo/term/GO:0015698	CLCN6
0.0232745	1	3	635.583	GO:0010814 substance P catabolic process	http://amigo.geneontology.org/amigo/term/GO:0010814	ECE1
0.0264044	1	4	476.688	GO:0010813 neuropeptide catabolic process	http://amigo.geneontology.org/amigo/term/GO:0010813	ECE1
0.0264044	1	4	476.688	GO:0097492 sympathetic neuron axon guidance	http://amigo.geneontology.org/amigo/term/GO:0097492	ECE1
0.0332253	1	6	317.792	GO:0003100 regulation of systemic arterial blood pressure by endothelin	http://amigo.geneontology.org/amigo/term/GO:0003100	ECE1
0.0374172	1	7	272.393	GO:0010815 bradykinin catabolic process	http://amigo.geneontology.org/amigo/term/GO:0010815	ECE1
0.0393592	1	8	238.344	GO:0060385 axonogenesis involved in innervation	http://amigo.geneontology.org/amigo/term/GO:0060385	ECE1
0.0469964	1	12	158.896	GO:0042447 hormone catabolic process	http://amigo.geneontology.org/amigo/term/GO:0042447	ECE1
0.0476165	1	14	136.196	GO:0001921 positive regulation of receptor recycling	http://amigo.geneontology.org/amigo/term/GO:0001921	ECE1
0.0476165	1	14	136.196	GO:1902287 semaphorin-plexin signaling pathway involved in axon guidance	http://amigo.geneontology.org/amigo/term/GO:1902287	ECE1
0.0499974	1	16	119.172	GO:1902285 semaphorin-plexin signaling pathway involved in neuron projection guidance	http://amigo.geneontology.org/amigo/term/GO:1902285	ECE1
0.061753	1	24	79.4479	GO:0001919 regulation of receptor recycling	http://amigo.geneontology.org/amigo/term/GO:0001919	ECE1
0.0631814	1	26	73.3365	GO:0060384 innervation	http://amigo.geneontology.org/amigo/term/GO:0060384	ECE1
0.0657606	1	29	65.75	GO:0060037 pharyngeal system development	http://amigo.geneontology.org/amigo/term/GO:0060037	ECE1
0.0670262	1	30	63.5583	GO:0043171 peptide catabolic process	http://amigo.geneontology.org/amigo/term/GO:0043171	ECE1
0.0733216	1	35	54.4786	GO:0001881 receptor recycling	http://amigo.geneontology.org/amigo/term/GO:0001881	ECE1
0.0754801	1	40	47.6688	GO:0001990 regulation of systemic arterial blood pressure by hormone	http://amigo.geneontology.org/amigo/term/GO:0001990	ECE1
0.0754801	1	38	50.1776	GO:0016486 peptide hormone processing	http://amigo.geneontology.org/amigo/term/GO:0016486	ECE1
0.0754801	1	40	47.6688	GO:0140448 signaling receptor ligand precursor processing	http://amigo.geneontology.org/amigo/term/GO:0140448	ECE1
0.0822891	1	45	42.3722	GO:0071526 semaphorin-plexin signaling pathway	http://amigo.geneontology.org/amigo/term/GO:0071526	ECE1
0.0896512	1	51	37.3873	GO:0003044 regulation of systemic arterial blood pressure mediated by a chemical signal	http://amigo.geneontology.org/amigo/term/GO:0003044	ECE1
0.0976475	1	59	32.3178	GO:0042733 embryonic digit morphogenesis	http://amigo.geneontology.org/amigo/term/GO:0042733	ECE1
0.103054	1	63	30.2659	GO:0019229 regulation of vasoconstriction	http://amigo.geneontology.org/amigo/term/GO:0019229	ECE1
0.104596	1	65	29.3346	GO:0043112 receptor metabolic process	http://amigo.geneontology.org/amigo/term/GO:0043112	ECE1
0.122675	1	84	22.6994	GO:0021675 nerve development	http://amigo.geneontology.org/amigo/term/GO:0021675	ECE1
0.122675	1	83	22.9729	GO:0042310 vasoconstriction	http://amigo.geneontology.org/amigo/term/GO:0042310	ECE1
0.124581	1	86	22.1715	GO:0035050 embryonic heart tube development	http://amigo.geneontology.org/amigo/term/GO:0035050	ECE1
0.130324	1	93	20.5027	GO:0050886 endocrine process	http://amigo.geneontology.org/amigo/term/GO:0050886	ECE1
0.13596	1	100	19.0675	GO:0003073 regulation of systemic arterial blood pressure	http://amigo.geneontology.org/amigo/term/GO:0003073	ECE1
0.152643	1	122	15.6291	GO:0030326 embryonic limb morphogenesis	http://amigo.geneontology.org/amigo/term/GO:0030326	ECE1
0.152643	1	122	15.6291	GO:0035113 embryonic appendage morphogenesis	http://amigo.geneontology.org/amigo/term/GO:0035113	ECE1
0.168762	1	144	13.2413	GO:0035150 regulation of tube size	http://amigo.geneontology.org/amigo/term/GO:0035150	ECE1
0.168762	1	143	13.3339	GO:0035296 regulation of tube diameter	http://amigo.geneontology.org/amigo/term/GO:0035296	ECE1
0.168762	1	143	13.3339	GO:0097746 blood vessel diameter maintenance	http://amigo.geneontology.org/amigo/term/GO:0097746	ECE1
0.169316	1	148	12.8834	GO:0035107 appendage morphogenesis	http://amigo.geneontology.org/amigo/term/GO:0035107	ECE1
0.169316	1	148	12.8834	GO:0035108 limb morphogenesis	http://amigo.geneontology.org/amigo/term/GO:0035108	ECE1
0.177272	1	162	11.7701	GO:0034754 cellular hormone metabolic process	http://amigo.geneontology.org/amigo/term/GO:0034754	ECE1
0.192502	1	186	10.2513	GO:0048736 appendage development	http://amigo.geneontology.org/amigo/term/GO:0048736	ECE1
0.192502	1	186	10.2513	GO:0060173 limb development	http://amigo.geneontology.org/amigo/term/GO:0060173	ECE1
0.198616	1	195	9.77821	GO:0008217 regulation of blood pressure	http://amigo.geneontology.org/amigo/term/GO:0008217	ECE1
0.0964685	2	522	7.30556	GO:0090066 regulation of anatomical structure size	http://amigo.geneontology.org/amigo/term/GO:0090066	ECE1 CLCN6
0.0499974	2	266	14.3365	GO:0016485 protein processing	http://amigo.geneontology.org/amigo/term/GO:0016485	ECE1 OMA1
0.0630672	2	342	11.1506	GO:0051604 protein maturation	http://amigo.geneontology.org/amigo/term/GO:0051604	ECE1 OMA1
0.0331393	3	585	9.77821	GO:0048667 cell morphogenesis involved in neuron differentiation	http://amigo.geneontology.org/amigo/term/GO:0048667	ECE1 PTPRD
0.0393592	3	647	8.84119	GO:0048812 neuron projection morphogenesis	http://amigo.geneontology.org/amigo/term/GO:0048812	ECE1 PTPRD
0.0399708	3	667	8.57609	GO:0048858 cell projection morphogenesis	http://amigo.geneontology.org/amigo/term/GO:0048858	ECE1 PTPRD
0.0399708	3	662	8.64086	GO:0120039 plasma membrane bounded cell projection morphogenesis	http://amigo.geneontology.org/amigo/term/GO:0120039	ECE1 PTPRD
0.0419728	3	686	8.33856	GO:0032990 cell part morphogenesis	http://amigo.geneontology.org/amigo/term/GO:0032990	ECE1 PTPRD
0.0469964	3	753	7.59661	GO:0000904 cell morphogenesis involved in differentiation	http://amigo.geneontology.org/amigo/term/GO:0000904	ECE1 PTPRD
0.0476165	3	789	7.25	GO:0032989 cellular component morphogenesis	http://amigo.geneontology.org/amigo/term/GO:0032989	ECE1 PTPRD
0.0687676	3	1071	5.34104	GO:0000902 cell morphogenesis	http://amigo.geneontology.org/amigo/term/GO:0000902	ECE1 PTPRD
0.024365	6	2867	3.99041	GO:0009653 anatomical structure morphogenesis	http://amigo.geneontology.org/amigo/term/GO:0009653	ECE1 PTPRD OMA1 PXDN TET1
0.130324	2	680	5.60809	GO:0043009 chordate embryonic development	http://amigo.geneontology.org/amigo/term/GO:0043009	ECE1 TET1
0.134957	2	702	5.43234	GO:0009792 embryo development ending in birth or egg hatching	http://amigo.geneontology.org/amigo/term/GO:0009792	ECE1 TET1
0.063777	5	3024	3.1527	GO:0051239 regulation of multicellular organismal process	http://amigo.geneontology.org/amigo/term/GO:0051239	ECE1 TET1 PTPRD OMA1
0.0416256	1	9	211.861	GO:0046602 regulation of mitotic centrosome separation	http://amigo.geneontology.org/amigo/term/GO:0046602	KIF11
0.0483489	1	15	127.117	GO:0007100 mitotic centrosome separation	http://amigo.geneontology.org/amigo/term/GO:0007100	KIF11
0.0499974	1	16	119.172	GO:0051299 centrosome separation	http://amigo.geneontology.org/amigo/term/GO:0051299	KIF11
0.128416	1	90	21.1861	GO:0090307 mitotic spindle assembly	http://amigo.geneontology.org/amigo/term/GO:0090307	KIF11
0.165685	1	139	13.7176	GO:0007098 centrosome cycle	http://amigo.geneontology.org/amigo/term/GO:0007098	KIF11
0.168762	1	144	13.2413	GO:0051225 spindle assembly	http://amigo.geneontology.org/amigo/term/GO:0051225	KIF11
0.17067	1	151	12.6275	GO:0007052 mitotic spindle organization	http://amigo.geneontology.org/amigo/term/GO:0007052	KIF11
0.171114	1	152	12.5444	GO:0031023 microtubule organizing center organization	http://amigo.geneontology.org/amigo/term/GO:0031023	KIF11
0.191206	1	182	10.4766	GO:1902850 microtubule cytoskeleton organization involved in mitosis	http://amigo.geneontology.org/amigo/term/GO:1902850	KIF11
0.192502	2	994	3.83652	GO:0070925 organelle assembly	http://amigo.geneontology.org/amigo/term/GO:0070925	KIF11 PTPRD
0.0173271	7	3365	3.96649	GO:0022607 cellular component assembly	http://amigo.geneontology.org/amigo/term/GO:0022607	KIF11 PXDN PTPRD PTPRA OMA1 TET1
0.0224836	7	3630	3.67693	GO:0044085 cellular component biogenesis	http://amigo.geneontology.org/amigo/term/GO:0044085	KIF11 PXDN PTPRD PTPRA OMA1 TET1
0.0529151	1	19	100.355	GO:0036035 osteoclast development	http://amigo.geneontology.org/amigo/term/GO:0036035	LRRK1
0.0861731	1	48	39.724	GO:0098751 bone cell development	http://amigo.geneontology.org/amigo/term/GO:0098751	LRRK1
0.0964685	1	57	33.4518	GO:0050732 negative regulation of peptidyl-tyrosine phosphorylation	http://amigo.geneontology.org/amigo/term/GO:0050732	LRRK1
0.128604	1	91	20.9533	GO:0061515 myeloid cell development	http://amigo.geneontology.org/amigo/term/GO:0061515	LRRK1
0.145307	1	111	17.1779	GO:0090263 positive regulation of canonical Wnt signaling pathway	http://amigo.geneontology.org/amigo/term/GO:0090263	LRRK1
0.154331	1	126	15.1329	GO:0030316 osteoclast differentiation	http://amigo.geneontology.org/amigo/term/GO:0030316	LRRK1
0.169316	1	146	13.0599	GO:0030177 positive regulation of Wnt signaling pathway	http://amigo.geneontology.org/amigo/term/GO:0030177	LRRK1
0.0165888	7	2990	4.46396	GO:0007166 cell surface receptor signaling pathway	http://amigo.geneontology.org/amigo/term/GO:0007166	LRRK1 TET1 ECE1 PXDN PTPRA PTPRD
0.169409	4	3210	2.37601	GO:0009966 regulation of signal transduction	http://amigo.geneontology.org/amigo/term/GO:0009966	LRRK1 TET1 PXDN PTPRD
0.0964685	1	57	33.4518	GO:0048168 regulation of neuronal synaptic plasticity	http://amigo.geneontology.org/amigo/term/GO:0048168	NCDN
0.0232745	4	1001	7.61938	GO:0031175 neuron projection development	http://amigo.geneontology.org/amigo/term/GO:0031175	NCDN ECE1 PTPRD
0.029262	4	1169	6.52438	GO:0048666 neuron development	http://amigo.geneontology.org/amigo/term/GO:0048666	NCDN ECE1 PTPRD
0.0450875	4	1449	5.26363	GO:0030182 neuron differentiation	http://amigo.geneontology.org/amigo/term/GO:0030182	NCDN ECE1 PTPRD
0.0469964	4	1522	5.01117	GO:0048699 generation of neurons	http://amigo.geneontology.org/amigo/term/GO:0048699	NCDN ECE1 PTPRD
0.0473956	4	1563	4.87972	GO:0120036 plasma membrane bounded cell projection organization	http://amigo.geneontology.org/amigo/term/GO:0120036	NCDN ECE1 PTPRD
0.0482522	4	1606	4.74907	GO:0030030 cell projection organization	http://amigo.geneontology.org/amigo/term/GO:0030030	NCDN ECE1 PTPRD
0.0542213	4	1757	4.34092	GO:0022008 neurogenesis	http://amigo.geneontology.org/amigo/term/GO:0022008	NCDN ECE1 PTPRD
0.0393592	5	2239	4.25804	GO:0048468 cell development	http://amigo.geneontology.org/amigo/term/GO:0048468	NCDN ECE1 PTPRD LRRK1
0.0264044	7	4103	3.25305	GO:0065008 regulation of biological quality	http://amigo.geneontology.org/amigo/term/GO:0065008	NCDN ECE1 PTPRD LRRK1 OMA1 CLCN6
0.0750525	6	4552	2.51329	GO:0030154 cell differentiation	http://amigo.geneontology.org/amigo/term/GO:0030154	NCDN ECE1 PTPRD LRRK1 TET1
0.0754518	6	4576	2.50011	GO:0048869 cellular developmental process	http://amigo.geneontology.org/amigo/term/GO:0048869	NCDN ECE1 PTPRD LRRK1 TET1
0.0173271	2	68	56.0809	GO:0045453 bone resorption	http://amigo.geneontology.org/amigo/term/GO:0045453	NCDN LRRK1
0.0232745	2	94	40.5691	GO:0046849 bone remodeling	http://amigo.geneontology.org/amigo/term/GO:0046849	NCDN LRRK1
0.0366501	2	172	22.1715	GO:0048771 tissue remodeling	http://amigo.geneontology.org/amigo/term/GO:0048771	NCDN LRRK1
0.0529151	2	286	13.3339	GO:0001894 tissue homeostasis	http://amigo.geneontology.org/amigo/term/GO:0001894	NCDN LRRK1
0.0635927	2	348	10.9583	GO:0060249 anatomical structure homeostasis	http://amigo.geneontology.org/amigo/term/GO:0060249	NCDN LRRK1
0.031671	3	572	10.0004	GO:0048871 multicellular organismal homeostasis	http://amigo.geneontology.org/amigo/term/GO:0048871	NCDN LRRK1 OMA1
0.0635927	4	1916	3.98069	GO:0042592 homeostatic process	http://amigo.geneontology.org/amigo/term/GO:0042592	NCDN LRRK1 OMA1 CLCN6
0.0232745	5	1777	5.36508	GO:0007267 cell-cell signaling	http://amigo.geneontology.org/amigo/term/GO:0007267	NCDN LRRK1 PTPRD PTPRA
0.0469964	6	3602	3.17615	GO:0010646 regulation of cell communication	http://amigo.geneontology.org/amigo/term/GO:0010646	NCDN LRRK1 TET1 PXDN PTPRA PTPRD
0.0224836	7	3615	3.69219	GO:0023051 regulation of signaling	http://amigo.geneontology.org/amigo/term/GO:0023051	NCDN LRRK1 TET1 PXDN PTPRA PTPRD ECE1
0.0234174	3	474	12.068	GO:0050804 modulation of chemical synaptic transmission	http://amigo.geneontology.org/amigo/term/GO:0050804	NCDN PTPRA PTPRD
0.0234174	3	475	12.0426	GO:0099177 regulation of trans-synaptic signaling	http://amigo.geneontology.org/amigo/term/GO:0099177	NCDN PTPRA PTPRD
0.0469964	3	764	7.48724	GO:0007268 chemical synaptic transmission	http://amigo.geneontology.org/amigo/term/GO:0007268	NCDN PTPRA PTPRD
0.0469964	3	764	7.48724	GO:0098916 anterograde trans-synaptic signaling	http://amigo.geneontology.org/amigo/term/GO:0098916	NCDN PTPRA PTPRD
0.119013	4	2618	2.91329	GO:0007399 nervous system development	http://amigo.geneontology.org/amigo/term/GO:0007399	NCDN PTPRD ECE1
0.0754801	6	4617	2.47791	GO:0048731 system development	http://amigo.geneontology.org/amigo/term/GO:0048731	NCDN PTPRD ECE1 PXDN LRRK1
0.0173271	4	810	9.41605	GO:0099536 synaptic signaling	http://amigo.geneontology.org/amigo/term/GO:0099536	NCDN PTPRD PTPRA
0.0173271	4	773	9.86675	GO:0099537 trans-synaptic signaling	http://amigo.geneontology.org/amigo/term/GO:0099537	NCDN PTPRD PTPRA
0.0232745	1	3	635.583	GO:0140468 HRI-mediated signaling	http://amigo.geneontology.org/amigo/term/GO:0140468	OMA1
0.029262	1	5	381.35	GO:1903850 regulation of cristae formation	http://amigo.geneontology.org/amigo/term/GO:1903850	OMA1
0.0393592	1	8	238.344	GO:0010637 negative regulation of mitochondrial fusion	http://amigo.geneontology.org/amigo/term/GO:0010637	OMA1
0.0473478	1	13	146.673	GO:0010635 regulation of mitochondrial fusion	http://amigo.geneontology.org/amigo/term/GO:0010635	OMA1
0.0476165	1	14	136.196	GO:0002024 diet induced thermogenesis	http://amigo.geneontology.org/amigo/term/GO:0002024	OMA1
0.0476165	1	14	136.196	GO:0034982 mitochondrial protein processing	http://amigo.geneontology.org/amigo/term/GO:0034982	OMA1
0.0529151	1	19	100.355	GO:0042407 cristae formation	http://amigo.geneontology.org/amigo/term/GO:0042407	OMA1
0.0635927	1	27	70.6204	GO:0016540 protein autoprocessing	http://amigo.geneontology.org/amigo/term/GO:0016540	OMA1
0.0657606	1	29	65.75	GO:0008053 mitochondrial fusion	http://amigo.geneontology.org/amigo/term/GO:0008053	OMA1
0.0733216	1	35	54.4786	GO:0002021 response to dietary excess	http://amigo.geneontology.org/amigo/term/GO:0002021	OMA1
0.0754801	1	40	47.6688	GO:0006515 protein quality control for misfolded or incompletely synthesized proteins	http://amigo.geneontology.org/amigo/term/GO:0006515	OMA1
0.0754801	1	40	47.6688	GO:0140467 integrated stress response signaling	http://amigo.geneontology.org/amigo/term/GO:0140467	OMA1
0.0814494	1	44	43.3352	GO:0007007 inner mitochondrial membrane organization	http://amigo.geneontology.org/amigo/term/GO:0007007	OMA1
0.0822891	1	45	42.3722	GO:0097009 energy homeostasis	http://amigo.geneontology.org/amigo/term/GO:0097009	OMA1
0.0976475	1	59	32.3178	GO:0010823 negative regulation of mitochondrion organization	http://amigo.geneontology.org/amigo/term/GO:0010823	OMA1
0.109771	1	69	27.6341	GO:0031638 zymogen activation	http://amigo.geneontology.org/amigo/term/GO:0031638	OMA1
0.144902	1	110	17.3341	GO:0120162 positive regulation of cold-induced thermogenesis	http://amigo.geneontology.org/amigo/term/GO:0120162	OMA1
0.146585	1	113	16.8739	GO:0033108 mitochondrial respiratory chain complex assembly	http://amigo.geneontology.org/amigo/term/GO:0033108	OMA1
0.154889	1	127	15.0138	GO:0007006 mitochondrial membrane organization	http://amigo.geneontology.org/amigo/term/GO:0007006	OMA1
0.174563	1	157	12.1449	GO:0048284 organelle fusion	http://amigo.geneontology.org/amigo/term/GO:0048284	OMA1
0.175811	1	160	11.9172	GO:0106106 cold-induced thermogenesis	http://amigo.geneontology.org/amigo/term/GO:0106106	OMA1
0.175811	1	160	11.9172	GO:0120161 regulation of cold-induced thermogenesis	http://amigo.geneontology.org/amigo/term/GO:0120161	OMA1
0.180156	1	166	11.4864	GO:0010821 regulation of mitochondrion organization	http://amigo.geneontology.org/amigo/term/GO:0010821	OMA1
0.186444	1	174	10.9583	GO:1990845 adaptive thermogenesis	http://amigo.geneontology.org/amigo/term/GO:1990845	OMA1
0.0529151	3	869	6.58257	GO:0061024 membrane organization	http://amigo.geneontology.org/amigo/term/GO:0061024	OMA1 PTPRD
0.144902	2	745	5.11879	GO:0051129 negative regulation of cellular component organization	http://amigo.geneontology.org/amigo/term/GO:0051129	OMA1 TET1
0.104596	1	65	29.3346	GO:0051893 regulation of focal adhesion assembly	http://amigo.geneontology.org/amigo/term/GO:0051893	PTPRA
0.104596	1	65	29.3346	GO:0090109 regulation of cell-substrate junction assembly	http://amigo.geneontology.org/amigo/term/GO:0090109	PTPRA
0.110758	1	70	27.2393	GO:0150116 regulation of cell-substrate junction organization	http://amigo.geneontology.org/amigo/term/GO:0150116	PTPRA
0.126439	1	88	21.6676	GO:0048041 focal adhesion assembly	http://amigo.geneontology.org/amigo/term/GO:0048041	PTPRA
0.134511	1	98	19.4566	GO:0007044 cell-substrate junction assembly	http://amigo.geneontology.org/amigo/term/GO:0007044	PTPRA
0.140008	1	104	18.3341	GO:0150115 cell-substrate junction organization	http://amigo.geneontology.org/amigo/term/GO:0150115	PTPRA
0.148457	1	116	16.4375	GO:0008286 insulin receptor signaling pathway	http://amigo.geneontology.org/amigo/term/GO:0008286	PTPRA
0.152643	1	124	15.377	GO:0001952 regulation of cell-matrix adhesion	http://amigo.geneontology.org/amigo/term/GO:0001952	PTPRA
0.157162	1	130	14.6673	GO:0007229 integrin-mediated signaling pathway	http://amigo.geneontology.org/amigo/term/GO:0007229	PTPRA
0.0173271	3	301	19.0042	GO:0006470 protein dephosphorylation	http://amigo.geneontology.org/amigo/term/GO:0006470	PTPRA PTPRD
0.0232745	3	403	14.1942	GO:0016311 dephosphorylation	http://amigo.geneontology.org/amigo/term/GO:0016311	PTPRA PTPRD
0.152643	4	3030	2.51716	GO:0006793 phosphorus metabolic process	http://amigo.geneontology.org/amigo/term/GO:0006793	PTPRA PTPRD LRRK1
0.152643	4	3005	2.5381	GO:0006796 phosphate-containing compound metabolic process	http://amigo.geneontology.org/amigo/term/GO:0006796	PTPRA PTPRD LRRK1
0.00268134	2	7	544.786	GO:0007185 transmembrane receptor protein tyrosine phosphatase signaling pathway	http://amigo.geneontology.org/amigo/term/GO:0007185	PTPRD
0.00268134	2	9	423.722	GO:0099545 trans-synaptic signaling by trans-synaptic complex	http://amigo.geneontology.org/amigo/term/GO:0099545	PTPRD
0.00338398	2	14	272.393	GO:0097090 presynaptic membrane organization	http://amigo.geneontology.org/amigo/term/GO:0097090	PTPRD
0.00338398	2	13	293.346	GO:0097105 presynaptic membrane assembly	http://amigo.geneontology.org/amigo/term/GO:0097105	PTPRD
0.0111994	2	28	136.196	GO:0099560 synaptic membrane adhesion	http://amigo.geneontology.org/amigo/term/GO:0099560	PTPRD
0.0120617	2	37	103.068	GO:0050775 positive regulation of dendrite morphogenesis	http://amigo.geneontology.org/amigo/term/GO:0050775	PTPRD
0.0120617	2	35	108.957	GO:0099174 regulation of presynapse organization	http://amigo.geneontology.org/amigo/term/GO:0099174	PTPRD
0.0120617	2	35	108.957	GO:1905606 regulation of presynapse assembly	http://amigo.geneontology.org/amigo/term/GO:1905606	PTPRD
0.0173271	2	58	65.75	GO:0007157 heterophilic cell-cell adhesion via plasma membrane cell adhesion molecules	http://amigo.geneontology.org/amigo/term/GO:0007157	PTPRD
0.0173271	2	68	56.0809	GO:0048814 regulation of dendrite morphogenesis	http://amigo.geneontology.org/amigo/term/GO:0048814	PTPRD
0.0173271	2	68	56.0809	GO:0051965 positive regulation of synapse assembly	http://amigo.geneontology.org/amigo/term/GO:0051965	PTPRD
0.0173271	2	69	55.2681	GO:0071709 membrane assembly	http://amigo.geneontology.org/amigo/term/GO:0071709	PTPRD
0.0173271	2	52	73.3365	GO:0099054 presynapse assembly	http://amigo.geneontology.org/amigo/term/GO:0099054	PTPRD
0.0173271	2	55	69.3364	GO:0099172 presynapse organization	http://amigo.geneontology.org/amigo/term/GO:0099172	PTPRD
0.0179455	2	74	51.5338	GO:0044091 membrane biogenesis	http://amigo.geneontology.org/amigo/term/GO:0044091	PTPRD
0.0215699	2	83	45.9458	GO:0010770 positive regulation of cell morphogenesis involved in differentiation	http://amigo.geneontology.org/amigo/term/GO:0010770	PTPRD
0.0232745	2	102	37.3873	GO:0010769 regulation of cell morphogenesis involved in differentiation	http://amigo.geneontology.org/amigo/term/GO:0010769	PTPRD
0.0232745	2	105	36.319	GO:0050773 regulation of dendrite development	http://amigo.geneontology.org/amigo/term/GO:0050773	PTPRD
0.0232745	2	108	35.3102	GO:0051963 regulation of synapse assembly	http://amigo.geneontology.org/amigo/term/GO:0051963	PTPRD
0.0234174	2	116	32.875	GO:1901890 positive regulation of cell junction assembly	http://amigo.geneontology.org/amigo/term/GO:1901890	PTPRD
0.029262	2	146	26.1199	GO:0048813 dendrite morphogenesis	http://amigo.geneontology.org/amigo/term/GO:0048813	PTPRD
0.0399708	2	193	19.7591	GO:0007416 synapse assembly	http://amigo.geneontology.org/amigo/term/GO:0007416	PTPRD
0.0469964	2	232	16.4375	GO:0050803 regulation of synapse structure or activity	http://amigo.geneontology.org/amigo/term/GO:0050803	PTPRD
0.0469964	2	226	16.8739	GO:0050807 regulation of synapse organization	http://amigo.geneontology.org/amigo/term/GO:0050807	PTPRD
0.0469964	1	12	158.896	GO:0099151 regulation of postsynaptic density assembly	http://amigo.geneontology.org/amigo/term/GO:0099151	PTPRD
0.0473478	2	239	15.9561	GO:0050769 positive regulation of neurogenesis	http://amigo.geneontology.org/amigo/term/GO:0050769	PTPRD
0.0473478	1	13	146.673	GO:0099150 regulation of postsynaptic specialization assembly	http://amigo.geneontology.org/amigo/term/GO:0099150	PTPRD
0.0477085	2	252	15.1329	GO:0016358 dendrite development	http://amigo.geneontology.org/amigo/term/GO:0016358	PTPRD
0.0483489	1	15	127.117	GO:1904889 regulation of excitatory synapse assembly	http://amigo.geneontology.org/amigo/term/GO:1904889	PTPRD
0.0529151	2	292	13.0599	GO:0051962 positive regulation of nervous system development	http://amigo.geneontology.org/amigo/term/GO:0051962	PTPRD
0.0529151	1	19	100.355	GO:0097107 postsynaptic density assembly	http://amigo.geneontology.org/amigo/term/GO:0097107	PTPRD
0.0529151	2	293	13.0154	GO:0098742 cell-cell adhesion via plasma-membrane adhesion molecules	http://amigo.geneontology.org/amigo/term/GO:0098742	PTPRD
0.0529151	1	18	105.931	GO:1905874 regulation of postsynaptic density organization	http://amigo.geneontology.org/amigo/term/GO:1905874	PTPRD
0.0580862	2	316	12.068	GO:0010720 positive regulation of cell development	http://amigo.geneontology.org/amigo/term/GO:0010720	PTPRD
0.0580862	1	22	86.6705	GO:0046426 negative regulation of receptor signaling pathway via JAK-STAT	http://amigo.geneontology.org/amigo/term/GO:0046426	PTPRD
0.0580862	1	22	86.6705	GO:0098698 postsynaptic specialization assembly	http://amigo.geneontology.org/amigo/term/GO:0098698	PTPRD
0.061753	2	330	11.5561	GO:0022604 regulation of cell morphogenesis	http://amigo.geneontology.org/amigo/term/GO:0022604	PTPRD
0.062236	1	25	76.27	GO:1904893 negative regulation of receptor signaling pathway via STAT	http://amigo.geneontology.org/amigo/term/GO:1904893	PTPRD
0.0643138	2	357	10.6821	GO:0031346 positive regulation of cell projection organization	http://amigo.geneontology.org/amigo/term/GO:0031346	PTPRD
0.0657606	1	29	65.75	GO:1904861 excitatory synapse assembly	http://amigo.geneontology.org/amigo/term/GO:1904861	PTPRD
0.0682546	1	31	61.5081	GO:0099068 postsynapse assembly	http://amigo.geneontology.org/amigo/term/GO:0099068	PTPRD
0.0698447	2	386	9.87953	GO:0050767 regulation of neurogenesis	http://amigo.geneontology.org/amigo/term/GO:0050767	PTPRD
0.0754219	1	37	51.5338	GO:0097106 postsynaptic density organization	http://amigo.geneontology.org/amigo/term/GO:0097106	PTPRD
0.0754801	1	39	48.891	GO:0099084 postsynaptic specialization organization	http://amigo.geneontology.org/amigo/term/GO:0099084	PTPRD
0.0787028	2	444	8.58896	GO:0010975 regulation of neuron projection development	http://amigo.geneontology.org/amigo/term/GO:0010975	PTPRD
0.0814494	2	454	8.39978	GO:0050808 synapse organization	http://amigo.geneontology.org/amigo/term/GO:0050808	PTPRD
0.0844473	2	470	8.11383	GO:0051960 regulation of nervous system development	http://amigo.geneontology.org/amigo/term/GO:0051960	PTPRD
0.0976475	2	530	7.19528	GO:0060284 regulation of cell development	http://amigo.geneontology.org/amigo/term/GO:0060284	PTPRD
0.0995203	2	539	7.07514	GO:0044089 positive regulation of cellular component biogenesis	http://amigo.geneontology.org/amigo/term/GO:0044089	PTPRD
0.122675	2	644	5.92158	GO:0120035 regulation of plasma membrane bounded cell projection organization	http://amigo.geneontology.org/amigo/term/GO:0120035	PTPRD
0.126439	2	660	5.77803	GO:0031344 regulation of cell projection organization	http://amigo.geneontology.org/amigo/term/GO:0031344	PTPRD
0.130324	1	94	20.2846	GO:0099175 regulation of postsynapse organization	http://amigo.geneontology.org/amigo/term/GO:0099175	PTPRD
0.144902	1	110	17.3341	GO:0046425 regulation of receptor signaling pathway via JAK-STAT	http://amigo.geneontology.org/amigo/term/GO:0046425	PTPRD
0.148457	1	116	16.4375	GO:1904892 regulation of receptor signaling pathway via STAT	http://amigo.geneontology.org/amigo/term/GO:1904892	PTPRD
0.180156	2	933	4.08735	GO:0045597 positive regulation of cell differentiation	http://amigo.geneontology.org/amigo/term/GO:0045597	PTPRD
0.186799	1	175	10.8957	GO:0007259 receptor signaling pathway via JAK-STAT	http://amigo.geneontology.org/amigo/term/GO:0007259	PTPRD
0.187151	1	176	10.8338	GO:0099173 postsynapse organization	http://amigo.geneontology.org/amigo/term/GO:0099173	PTPRD
0.190876	1	181	10.5345	GO:0097696 receptor signaling pathway via STAT	http://amigo.geneontology.org/amigo/term/GO:0097696	PTPRD
0.0622046	3	975	5.86692	GO:0022603 regulation of anatomical structure morphogenesis	http://amigo.geneontology.org/amigo/term/GO:0022603	PTPRD OMA1
0.0469964	5	2509	3.79982	GO:0051128 regulation of cellular component organization	http://amigo.geneontology.org/amigo/term/GO:0051128	PTPRD OMA1 PTPRA TET1
0.0120617	3	221	25.8835	GO:1901888 regulation of cell junction assembly	http://amigo.geneontology.org/amigo/term/GO:1901888	PTPRD PTPRA
0.0232745	3	457	12.517	GO:0034329 cell junction assembly	http://amigo.geneontology.org/amigo/term/GO:0034329	PTPRD PTPRA
0.0469964	3	739	7.74053	GO:0034330 cell junction organization	http://amigo.geneontology.org/amigo/term/GO:0034330	PTPRD PTPRA
0.0232745	4	1025	7.44098	GO:0044087 regulation of cellular component biogenesis	http://amigo.geneontology.org/amigo/term/GO:0044087	PTPRD PTPRA TET1
0.0529151	4	1729	4.41122	GO:0007155 cell adhesion	http://amigo.geneontology.org/amigo/term/GO:0007155	PTPRD PXDN PTPRA
0.0483489	1	15	127.117	GO:0070831 basement membrane assembly	http://amigo.geneontology.org/amigo/term/GO:0070831	PXDN
0.061753	1	24	79.4479	GO:0070207 protein homotrimerization	http://amigo.geneontology.org/amigo/term/GO:0070207	PXDN
0.0631814	1	26	73.3365	GO:0070206 protein trimerization	http://amigo.geneontology.org/amigo/term/GO:0070206	PXDN
0.0670262	1	30	63.5583	GO:0042744 hydrogen peroxide catabolic process	http://amigo.geneontology.org/amigo/term/GO:0042744	PXDN
0.0754219	1	37	51.5338	GO:0071711 basement membrane organization	http://amigo.geneontology.org/amigo/term/GO:0071711	PXDN
0.0874359	1	49	38.9133	GO:0085029 extracellular matrix assembly	http://amigo.geneontology.org/amigo/term/GO:0085029	PXDN
0.0946979	1	55	34.6682	GO:0042743 hydrogen peroxide metabolic process	http://amigo.geneontology.org/amigo/term/GO:0042743	PXDN
0.119466	1	78	24.4455	GO:0030199 collagen fibril organization	http://amigo.geneontology.org/amigo/term/GO:0030199	PXDN
0.121859	1	80	23.8344	GO:0001960 negative regulation of cytokine-mediated signaling pathway	http://amigo.geneontology.org/amigo/term/GO:0001960	PXDN
0.122675	1	84	22.6994	GO:0060761 negative regulation of response to cytokine stimulus	http://amigo.geneontology.org/amigo/term/GO:0060761	PXDN
0.142675	1	107	17.8201	GO:0098869 cellular oxidant detoxification	http://amigo.geneontology.org/amigo/term/GO:0098869	PXDN
0.152643	1	122	15.6291	GO:1990748 cellular detoxification	http://amigo.geneontology.org/amigo/term/GO:1990748	PXDN
0.157162	1	130	14.6673	GO:0097237 cellular response to toxic substance	http://amigo.geneontology.org/amigo/term/GO:0097237	PXDN
0.169316	1	147	12.9711	GO:0098754 detoxification	http://amigo.geneontology.org/amigo/term/GO:0098754	PXDN
0.186086	1	173	11.0217	GO:0001959 regulation of cytokine-mediated signaling pathway	http://amigo.geneontology.org/amigo/term/GO:0001959	PXDN
0.192502	1	185	10.3068	GO:0060759 regulation of response to cytokine stimulus	http://amigo.geneontology.org/amigo/term/GO:0060759	PXDN
0.119013	2	614	6.21091	GO:0007423 sensory organ development	http://amigo.geneontology.org/amigo/term/GO:0007423	PXDN ECE1
0.0232745	1	3	635.583	GO:0006211 5-methylcytosine catabolic process	http://amigo.geneontology.org/amigo/term/GO:0006211	TET1
0.0232745	1	3	635.583	GO:0019857 5-methylcytosine metabolic process	http://amigo.geneontology.org/amigo/term/GO:0019857	TET1
0.0232745	1	3	635.583	GO:0090310 negative regulation of DNA methylation-dependent heterochromatin assembly	http://amigo.geneontology.org/amigo/term/GO:0090310	TET1
0.029262	1	5	381.35	GO:0031452 negative regulation of heterochromatin assembly	http://amigo.geneontology.org/amigo/term/GO:0031452	TET1
0.029262	1	5	381.35	GO:0120262 negative regulation of heterochromatin organization	http://amigo.geneontology.org/amigo/term/GO:0120262	TET1
0.029262	1	5	381.35	GO:1905268 negative regulation of chromatin organization	http://amigo.geneontology.org/amigo/term/GO:1905268	TET1
0.0393592	1	8	238.344	GO:0001826 inner cell mass cell differentiation	http://amigo.geneontology.org/amigo/term/GO:0001826	TET1
0.0542213	1	20	95.3375	GO:0070989 oxidative demethylation	http://amigo.geneontology.org/amigo/term/GO:0070989	TET1
0.062236	1	25	76.27	GO:0090308 regulation of DNA methylation-dependent heterochromatin assembly	http://amigo.geneontology.org/amigo/term/GO:0090308	TET1
0.0635927	1	27	70.6204	GO:1902455 negative regulation of stem cell population maintenance	http://amigo.geneontology.org/amigo/term/GO:1902455	TET1
0.0682546	1	31	61.5081	GO:0006346 DNA methylation-dependent heterochromatin assembly	http://amigo.geneontology.org/amigo/term/GO:0006346	TET1
0.0732366	1	34	56.0809	GO:0080111 DNA demethylation	http://amigo.geneontology.org/amigo/term/GO:0080111	TET1
0.0733216	1	35	54.4786	GO:0031445 regulation of heterochromatin assembly	http://amigo.geneontology.org/amigo/term/GO:0031445	TET1
0.0733216	1	35	54.4786	GO:0120261 regulation of heterochromatin organization	http://amigo.geneontology.org/amigo/term/GO:0120261	TET1
0.0754801	1	39	48.891	GO:0010847 regulation of chromatin assembly	http://amigo.geneontology.org/amigo/term/GO:0010847	TET1
0.0754801	1	39	48.891	GO:0035510 DNA dealkylation	http://amigo.geneontology.org/amigo/term/GO:0035510	TET1
0.0754801	1	39	48.891	GO:0072529 pyrimidine-containing compound catabolic process	http://amigo.geneontology.org/amigo/term/GO:0072529	TET1
0.0754801	1	40	47.6688	GO:0140718 facultative heterochromatin assembly	http://amigo.geneontology.org/amigo/term/GO:0140718	TET1
0.0835999	1	46	41.4511	GO:0001825 blastocyst formation	http://amigo.geneontology.org/amigo/term/GO:0001825	TET1
0.0886833	1	50	38.135	GO:1902459 positive regulation of stem cell population maintenance	http://amigo.geneontology.org/amigo/term/GO:1902459	TET1
0.0906151	1	52	36.6683	GO:1902275 regulation of chromatin organization	http://amigo.geneontology.org/amigo/term/GO:1902275	TET1
0.0918139	1	53	35.9764	GO:0031062 positive regulation of histone methylation	http://amigo.geneontology.org/amigo/term/GO:0031062	TET1
0.119013	1	77	24.763	GO:0070988 demethylation	http://amigo.geneontology.org/amigo/term/GO:0070988	TET1
0.122675	1	84	22.6994	GO:0031060 regulation of histone methylation	http://amigo.geneontology.org/amigo/term/GO:0031060	TET1
0.122675	1	83	22.9729	GO:0031507 heterochromatin assembly	http://amigo.geneontology.org/amigo/term/GO:0031507	TET1
0.122675	1	83	22.9729	GO:0072527 pyrimidine-containing compound metabolic process	http://amigo.geneontology.org/amigo/term/GO:0072527	TET1
0.122675	1	84	22.6994	GO:2000036 regulation of stem cell population maintenance	http://amigo.geneontology.org/amigo/term/GO:2000036	TET1
0.128604	1	91	20.9533	GO:0070828 heterochromatin organization	http://amigo.geneontology.org/amigo/term/GO:0070828	TET1
0.130324	1	94	20.2846	GO:0006493 protein O-linked glycosylation	http://amigo.geneontology.org/amigo/term/GO:0006493	TET1
0.132428	1	96	19.862	GO:0045814 negative regulation of gene expression epigenetic	http://amigo.geneontology.org/amigo/term/GO:0045814	TET1
0.136674	1	101	18.8787	GO:0030512 negative regulation of transforming growth factor beta receptor signaling pathway	http://amigo.geneontology.org/amigo/term/GO:0030512	TET1
0.146585	1	113	16.8739	GO:0031058 positive regulation of histone modification	http://amigo.geneontology.org/amigo/term/GO:0031058	TET1
0.148457	1	115	16.5804	GO:0044728 DNA methylation or demethylation	http://amigo.geneontology.org/amigo/term/GO:0044728	TET1
0.152643	1	124	15.377	GO:0001824 blastocyst development	http://amigo.geneontology.org/amigo/term/GO:0001824	TET1
0.165188	1	138	13.817	GO:0006304 DNA modification	http://amigo.geneontology.org/amigo/term/GO:0006304	TET1
0.169232	1	145	13.15	GO:0017015 regulation of transforming growth factor beta receptor signaling pathway	http://amigo.geneontology.org/amigo/term/GO:0017015	TET1
0.169316	1	148	12.8834	GO:1903844 regulation of cellular response to transforming growth factor beta stimulus	http://amigo.geneontology.org/amigo/term/GO:1903844	TET1
0.171989	1	154	12.3815	GO:0090101 negative regulation of transmembrane receptor protein serine/threonine kinase signaling pathway	http://amigo.geneontology.org/amigo/term/GO:0090101	TET1
0.186086	1	173	11.0217	GO:0040029 regulation of gene expression epigenetic	http://amigo.geneontology.org/amigo/term/GO:0040029	TET1
0.190876	1	181	10.5345	GO:0016571 histone methylation	http://amigo.geneontology.org/amigo/term/GO:0016571	TET1
0.195399	1	191	9.98298	GO:0031056 regulation of histone modification	http://amigo.geneontology.org/amigo/term/GO:0031056	TET1
0.19437	2	1002	3.80589	GO:0051093 negative regulation of developmental process	http://amigo.geneontology.org/amigo/term/GO:0051093	TET1 OMA1
0.0232745	4	1025	7.44098	GO:0007167 enzyme linked receptor protein signaling pathway	http://amigo.geneontology.org/amigo/term/GO:0007167	TET1 PTPRA PTPRD
0.107404	3	1424	4.01703	GO:0051094 positive regulation of developmental process	http://amigo.geneontology.org/amigo/term/GO:0051094	TET1 PTPRD
0.0529151	4	1687	4.52104	GO:0051240 positive regulation of multicellular organismal process	http://amigo.geneontology.org/amigo/term/GO:0051240	TET1 PTPRD OMA1
0.122675	4	2680	2.8459	GO:0050793 regulation of developmental process	http://amigo.geneontology.org/amigo/term/GO:0050793	TET1 PTPRD OMA1
0.0976475	3	1354	4.2247	GO:0009968 negative regulation of signal transduction	http://amigo.geneontology.org/amigo/term/GO:0009968	TET1 PXDN PTPRD
0.117348	3	1483	3.85722	GO:0010648 negative regulation of cell communication	http://amigo.geneontology.org/amigo/term/GO:0010648	TET1 PXDN PTPRD
0.117754	3	1488	3.84425	GO:0023057 negative regulation of signaling	http://amigo.geneontology.org/amigo/term/GO:0023057	TET1 PXDN PTPRD
0.151296	3	1777	3.21905	GO:0048585 negative regulation of response to stimulus	http://amigo.geneontology.org/amigo/term/GO:0048585	TET1 PXDN PTPRD
0.17138	3	1964	2.91255	GO:0006508 proteolysis	http://amigo.geneontology.org/amigo/term/GO:0006508	TRIM2 ECE1 OMA1
0.169409	2	880	4.33352	GO:0051603 proteolysis involved in cellular protein catabolic process	http://amigo.geneontology.org/amigo/term/GO:0051603	TRIM2 OMA1
0.175604	2	910	4.19066	GO:0044257 cellular protein catabolic process	http://amigo.geneontology.org/amigo/term/GO:0044257	TRIM2 OMA1
0.0451317	5	2402	3.96909	GO:0044248 cellular catabolic process	http://amigo.geneontology.org/amigo/term/GO:0044248	TRIM2 OMA1 ECE1 PXDN TET1
0.0542213	5	2805	3.39884	GO:0009056 catabolic process	http://amigo.geneontology.org/amigo/term/GO:0009056	TRIM2 OMA1 ECE1 PXDN TET1
0.0469964	4	1510	5.05099	GO:1901565 organonitrogen compound catabolic process	http://amigo.geneontology.org/amigo/term/GO:1901565	TRIM2 OMA1 ECE1 TET1
0.0896512	4	2312	3.29888	GO:1901575 organic substance catabolic process	http://amigo.geneontology.org/amigo/term/GO:1901575	TRIM2 OMA1 ECE1 TET1
0.0529151	6	3932	2.90959	GO:0006464 cellular protein modification process	http://amigo.geneontology.org/amigo/term/GO:0006464	TRIM2 PTPRA PTPRD LRRK1 TET1
0.0529151	6	3952	2.89486	GO:0036211 protein modification process	http://amigo.geneontology.org/amigo/term/GO:0036211	TRIM2 PTPRA PTPRD LRRK1 TET1
0.062236	6	4206	2.72004	GO:0043412 macromolecule modification	http://amigo.geneontology.org/amigo/term/GO:0043412	TRIM2 PTPRA TET1 PTPRD LRRK1
