## Appendix S3 for "Genomic connectivity and adaptation signals of the freshwater sponge *Ephydatia muelleri* across its distribution"

### Sheet: Sheet1
Code	Site	Country	Area	Region	N	Lat	Long	Temperature	TDS	BOD	FC
M15	Baikal Lake	Russia	Baikal	Asia	5	51.8997	105.064	5.51902	124.76	0.000501586	0.157661
No 11	Loobu River	Estonia	Northern Europe	Europe	2	59.5406	25.7965	7.03066	207.33	3.7314	1227.81
No 98	Halliste River	Estonia	Northern Europe	Europe	1	58.1384	25.3703	7.03066	207.33	3.7314	1227.81
NR	Nore River	Ireland	British Isles	Europe	1	52.7291	-7.34229	9.33477	310.249	22.9484	17510.8
MGY	Montgomery Canal	United Kingdom	British Isles	Europe	2	52.836	-2.978	9.76931	1627.94	874.008	801818
FW98	Sardegna	Italy	Italian rivers	Europe	3	40.1154	9.15983	14.2738	129.307	0.14571	68.9643
MOR	Morales Reservoire	Spain	Spain reservoir	Europe	30	40.3171	-4.52316	12.4519	301.251	13.8315	10979.2
SWED	Medelpad	Sweden	Northern Europe	Europe	1	62.5233	16.179	5.63755	158.363	3.90638	5166.18
SR	Sooke River	Canada	Canadian Rivers	North America	6	48.5095	-123.691	9.47337	102.278	7.80811e-05	0.0010383
Nana	Nanaimo River	Canada	Canadian Rivers	North America	4	49.1388	-123.896	9.9748	55.3249	0.820246	627.213
OC	O'Connor Lake	Canada	O'Connor	North America	13	50.5412	-127.25	8.49755	58.6363	0.0122861	17.5756
COL	Colorado	USA	Colorado reservoir	North America	4	40.0802	-105.543	4.47548	133.072	20.6301	12440.6
PR	Pemaquid River	USA	Maine	North America	8	43.9855	-69.4953	9.99563	135.347	3.64483	2792.12
DP	Dundee Pond	USA	Maine	North America	5	43.79	-70.454	7.27535	158.195	2.96382	1193.18
PL	Perch Lake	USA	Michigan Great Lakes	North America	7	46.6293	-85.6014	7.43834	32.0958	0.00122178	0.0653091
PC	Pendills Creek	USA	Michigan Great Lakes	North America	4	46.4381	-84.8197	7.60775	40.6132	0.174511	29.8456
STJ	St. Joseph	USA	Michigan Great Lakes	North America	1	41.8774	-85.1379	11.3056	268.438	41.5811	16367.5
MEN	Menominee	USA	Michigan Great Lakes	North America	1	45.7092	-87.61	8.33299	1162.06	127.03	7752.42
DK	Dead-Kelsey	USA	Michigan Great Lakes	North America	5	46.5763	-87.6062	7.44501	68.8256	0.174511	29.8456
PW	Pigeon-Wiscoggin	USA	Michigan Great Lakes	North America	2	43.7228	-83.139	9.47332	318.543	14.8178	10271.8
MAN	Manistee	USA	Michigan Great Lakes	North America	1	44.664	-84.833	7.06848	212.655	8.59207	1183.61
				TOTAL	106
